# Can we use it? On the utility of *de novo* and reference-based assembly of Nanopore data for plant plastome sequencing

**DOI:** 10.1101/855981

**Authors:** Agnes Scheunert, Marco Dorfner, Thomas Lingl, Christoph Oberprieler

## Abstract

The chloroplast genome harbors plenty of valuable information for phylogenetic research. Illumina short-read data is generally used for *de novo* assembly of whole plastomes. PacBio or Oxford Nanopore long reads are additionally employed in hybrid approaches to enable assembly across the highly similar inverted repeats of a chloroplast genome. Unlike for PacBio, plastome assemblies based solely on Nanopore reads are rarely found, due to their high error rate and non-random error profile. However, the actual quality decline connected to their use has never been quantified. Furthermore, no study has employed reference-based assembly using Nanopore reads, which is common with Illumina data. Using *Leucanthemum* Mill. as an example, we compared the sequence quality of seven plastome assemblies of the same species, using combinations of two sequencing platforms and three analysis pipelines. In addition, we assessed the factors which might influence Nanopore assembly quality during sequence generation and bioinformatic processing.

The consensus sequence derived from *de novo* assembly of Nanopore data had a sequence identity of 99.59% compared to Illumina short-read *de novo* assembly. Most of the found errors comprise indels (81.5%), and a large majority of them is part of homopolymer regions. The quality of reference-based assembly is heavily dependent upon the choice of a close-enough reference. Using a reference with 0.83% sequence divergence from the studied species, mapping of Nanopore reads results in a consensus comparable to that from Nanopore *de novo* assembly, and of only slightly inferior quality compared to a reference-based assembly with Illumina data (0.49% and 0.26% divergence from Illumina *de novo*). For optimal assembly of Nanopore data, appropriate filtering of contaminants and chimeric sequences, as well as employing moderate read coverage, is essential.

Based on these results, we conclude that Nanopore long reads are a suitable alternative to Illumina short reads in plastome phylogenomics. Only few errors remain in the finalized assembly, which can be easily masked in phylogenetic analyses without loss in analytical accuracy. The easily applicable and cost-effective technology might warrant more attention by researchers dealing with plant chloroplast genomes.
