## Supporting Information S2 Table for "Can we use it? On the utility of *de novo* and reference-based assembly of Nanopore data for plant plastome sequencing"

### Sheet: Tabelle1
long-range PCR
fragment	forward primer	primer sequence	modification	reverse primer	primer sequence	modification
1	trnH.GUG.6R	CCT TRA TCC ACT TGG CTA CAT		psbK.195R	ACT TAC AGC AGC TTG CCA AAC
2*	trnQ.UUG.50R	GGA CGG AAG GAT TCG AAC C		rpoC1.1670F_mod	ACA TGA ACA GCC ATT TGA TCY C	reverse complement, then added 2 A. frigida bases at beginning
3*	rpoB.470R_mod	CAA TCA AAT ATT GCA AAG YCC YGG	reverse complement	atpI.705R_mod	GCT AAA GTT GCA AAA ATA AGA GCT	first 2 bases deleted
4*	rpoC2.4805F_mod	CGT ATY GAT TGG TTR AAA GG	first 2 bases deleted	atpA.820F_mod	TAA TAG AAG AGA CAT TTG KCG AT	reverse complement, then first 2 bases deleted
5*	atpH.17F	CTG CYG CTT CYG TTA TTG CT		psaB.2170F	GCR GCT TTC TTG ATT GCY TC
6	trnfM.CAU.21R	GGT TAT GAG CCT TGC GAG CTA		trnT.UGU.17F	GGT TAG AGC ATC GCA TTT GTA ATG
7	rps4.380R	GGT TTG CAR CGA TAA CTT GGK ATA TC		rbcL.178R	GTC CAT GTA CCA GTA GAR GAT TC
8	rbcL.2F	TGT CAC CAC AAA CAG ARA CTA AAG		psbJ.3F	GGC YGA TAC TAC TGG AAG RAT
9	petA.920F_mod	CAA GAY CCA TTA CGT GTH CA	first 3 and last 2 bases deleted	psbB.160R_mod	CCY TGT CTC CAC ATT GGA T	first 2 bases deleted
10	psbB.3F	GGG TTT RCC TTG GTA TCG TGT		rps3.17F.new_mod	ATC CAA TTG GTT TYM GAC TTG G	6. base C->A
11	rpl16.3R	AAC CAA CGA GTC ACA CAC TAA GC		ycf2.5100R	CAG ATC ATG AAT GTT TGG AAT CCA T
12	ycf2.2300F_mod	TCG GGA TCC TRA TGC ATA TAG ATA G	last base C->G	rps12.190F	GTT GCC AGA GTA CGM TTA ACC T
13	rps12.360R	CCC TTG TTG ACG ATC CTT TAC TC		ycf1.59R	CCG ACC ACA ACG ACC GAA T
14	trnN.GUU.7R	CCG CTC TAC CAC TGA GCT AC		ndhA.535F	GCT GCT CAA TCD ATT AGT TAT GAA
15*	ndhA.535F_mod	TTC ATA ACT AAT HGA TTG AGC AGC	reverse complement	trnN.GUU.7R	CCG CTC TAC CAC TGA GCT AC
16	ycf2.5100R	CAG ATC ATG AAT GTT TGG AAT CCA T		psbA.640F	GCT ATG CAT GGT TCY TTG GTA AC
junctions of the LSC-IR-SSC
fragment	forward primer	primer sequence	modification	reverse primer	primer sequence	modification
LSC-IRb	rps3.17F.new-rc_mod	CCA AGT CTG AAA CCA ATT GGA T	reverse complement, 8. base K->T, 9. base R->G, 17. base G->T	LSC_rpl2	TTT GAT TCT TCG TCG CCG TAG
IRb-SSC	trnN-GUU.7R	CCG CTC TAC CAC TGA GCT AC		SSC_ndhF-rc	GGA GTC GGT CTT ATG AGT TTC
SSC-IRa	SSC_ycf1	CCG TAC ATA GAA TCA ATC GGG C		trnN-GUU-7R	CCG CTC TAC CAC TGA GCT AC
IRa-LSC	LSC_rpl2	TTT GAT TCT TCG TCG CCG TAG		LSC_trnH-rc	GTG GAT CAA GGC AGT GGA TTG	partly overlapping with reverse-complemented trnH.GUG.6R
primer gap between fragment 14 and 15
fragment	forward primer	primer sequence	modification	reverse primer	primer sequence	modification
primer gap	ndhA_fw	CAA TCT TGG GGT AAA CAG TCT C		ndhA_rv	GAG AAT CTT CTT CCA TCT AGA GG
